# Single neurons in the human substantia nigra encode social learning signals

**DOI:** 10.64898/2026.09.18.752742

**Authors:** Arianna N. Davis, Ofer Perl, Brian H. Kopell, Matthew Heflin, Qi Xiu Fu, Salman E. Qasim, Zarghona Imtiaz, Ayaka Kato, Soojung Na, Navid Mikail, Helen S. Mayberg, P. Read Montague, Ignacio Saez, Xiaosi Gu

## Abstract

Humans are remarkable at adapting to changing norms, yet we know little about how the human brain encodes these social signals at the single neuron level. Here, we recorded the activity of single neurons in the substantia nigra and globus pallidus in neurosurgical participants as they played an iterative ultimatum game versus human and computer avatars. Using computational modeling of behavior, we found that putative dopaminergic units in the substantia nigra tracked the valence of norm prediction errors, with greater encoding during gameplay with human versus computer avatars. Analogous analyses in the globus pallidus, a nucleus adjacent to the substantia nigra, found no significant effect. Our results identify a novel role for the substantia nigra in encoding social learning signals.

**AUTHOR SUMMARY:** An important skill within social functioning is the ability to learn and adapt to changing social norms, or rules of behavior among social groups. While computational modeling of behavior has advanced our understanding of how humans learn social norms, little is known about what neural mechanisms support this process. Here, we leverage computational modeling of behavior in conjunction with human intracranial recording to investigate how the human brain encodes norm learning signals at the single neuron level. We recorded the activity of single neurons in the human substantia nigra pars reticulata (SNr) and globus pallidus internus (GPi) in neurosurgical participants as they played a social exchange game with human and computer avatars. We estimated trial-by-trial norm prediction errors (nPEs), or mentally computed errors in social prediction, and revealed that putative dopaminergic SNr neurons encoded the valence of nPEs, with greater encoding observed during gameplay with human versus computer avatar partners. This finding was not observed in the GPi. Together, our results expand upon existing knowledge about the SNr by identifying a novel role for SNr neurons in social norm learning.
