## Supplementary material for "Single neurons in the human substantia nigra encode social learning signals": S1 Dataset

PatientID	Condition	Model	Temperature	Envy	Initial_norm	Norm_adaptation_rate	Q_learning_rate
pt0264_2	Human	RW: fixed alpha	0.00670279932683128	NaN	15.4500676875099	0.210605261341924	NaN
pt0265	Human	RW: fixed alpha	0.00148389436577053	NaN	13.602342174357	0.0548126722747021	NaN
pt0265_2	Human	RW: fixed alpha	0.204915628902942	NaN	19.969259229978	2.7645516496814e-07	NaN
pt0270	Human	RW: fixed alpha	0.697775567298039	NaN	19.9983828130642	6.29731109695022e-10	NaN
pt0270_2	Human	RW: fixed alpha	8.46621946924346	NaN	18.5227822331095	0.00342384201575747	NaN
pt0271	Human	RW: fixed alpha	0.300712969714334	NaN	19.9995621917657	0.105237286346147	NaN
pt0271_2	Human	RW: fixed alpha	0.719936682802616	NaN	15.9126667297814	0.0112857908176764	NaN
pt0272_2	Human	RW: fixed alpha	18.0820029735255	NaN	8.30524309648142	8.57865279930156e-11	NaN
pt0360	Human	RW: fixed alpha	16.8202153610452	NaN	15.3353067402474	0.0202467259674684	NaN
pt0374	Human	RW: fixed alpha	1.44058698659095	NaN	19.9990600802301	0.0395810325277494	NaN
pt0374_2	Human	RW: fixed alpha	8.43292339135957	NaN	16.5873354415865	0.000378176666022672	NaN
pt0297_2	Human	RW: fixed alpha	0.863339677192502	NaN	10.4295844067938	0.00722479499244983	NaN
pt0298	Human	RW: fixed alpha	0.745213443696493	NaN	14.9392253165671	0.0201881960778698	NaN
pt0298_2	Human	RW: fixed alpha	0.693175029656582	NaN	13.3837619401155	3.32416195077487e-06	NaN
pt0377	Human	RW: fixed alpha	0.814967418594142	NaN	15.8017427552599	7.38684591088351e-05	NaN
pt0377_2	Human	RW: fixed alpha	0.630225324407427	NaN	16.023245211339	1.54826498108025e-06	NaN
pt0382	Human	RW: fixed alpha	17.0717337930535	NaN	9.67182160183477	1.72918194595896e-10	NaN
pt0383	Human	RW: fixed alpha	13.6232489394635	NaN	11.2782280482365	0.000384365637244175	NaN
pt0409	Human	RW: fixed alpha	0.916685965090098	NaN	11.0150286339951	0.0133010276665871	NaN
pt0343_2	Human	RW: fixed alpha	0.887734887491144	NaN	19.6701012064234	0.0293152501838718	NaN
pt0409_2	Human	RW: fixed alpha	0.462727297269639	NaN	8.21064926397755	5.45083434341907e-06	NaN
pt0297_2	Computer	RW: fixed alpha	0.370980005401818	NaN	9.20878713839553	7.88670552543714e-07	NaN
pt0298	Computer	RW: fixed alpha	0.123912676212702	NaN	0.00298483010144763	0.229166114565645	NaN
pt0298_2	Computer	RW: fixed alpha	0.169144797977017	NaN	15.3325883642328	1.20470846622328e-07	NaN
pt0377_2	Computer	RW: fixed alpha	0.788415000054736	NaN	15.1226686930669	1.30888154483752e-05	NaN
pt0382	Computer	RW: fixed alpha	19.6009263320741	NaN	9.4789668775287	4.07279413580991e-05	NaN
pt0383	Computer	RW: fixed alpha	19.8720104869812	NaN	12.3983667234423	3.79567530968952e-08	NaN
pt0409	Computer	RW: fixed alpha	0.149166932710387	NaN	7.56331183689563e-09	0.308318713863455	NaN
pt0409_2	Computer	RW: fixed alpha	0.333764003617816	NaN	19.9956200090119	0.0717817815406683	NaN
pt0264_2	Human	RW: variable f0	0.00367786220161513	0.769950928525581	15.5219124132168	0.174360004644608	NaN
pt0265	Human	RW: variable f0	0.281983849993762	0.942549231856416	14.4810609988674	6.83168513551572e-07	NaN
pt0265_2	Human	RW: variable f0	0.182042380650359	0.999816024079828	19.9990753871057	2.37652547746882e-11	NaN
pt0270	Human	RW: variable f0	0.525016312930887	0.999996940043541	19.9999966114136	2.43183833175899e-16	NaN
pt0270_2	Human	RW: variable f0	8.83831728118889	0.920739882184935	18.8063991761459	0.00397701786446664	NaN
pt0271	Human	RW: variable f0	0.297589802374219	0.999992103423715	20	0.108189111175284	NaN
pt0271_2	Human	RW: variable f0	0.74291527875806	0.873267338681344	16.4490508991799	0.0111371508004612	NaN
pt0272_2	Human	RW: variable f0	19.9579027653611	0.999999706364966	8.00000079767585	2.13131401553069e-11	NaN
pt0360	Human	RW: variable f0	19.9999999997707	0.917748645044798	15.15240707312	0.0177953827752901	NaN
pt0374	Human	RW: variable f0	1.55075835505186	0.999789761117818	19.9999568811308	0.0436139710590106	NaN
pt0374_2	Human	RW: variable f0	5.63600425318422	0.813215169606249	17.8106434824036	0.000657930391314067	NaN
pt0297_2	Human	RW: variable f0	1.03794827161632	0.614215055881503	13.3239562880247	0.00694056406396087	NaN
pt0298	Human	RW: variable f0	0.722436441548117	0.992397220709958	14.4484014803351	0.0206477862274909	NaN
pt0298_2	Human	RW: variable f0	0.667765365630147	0.9987420200723	12.9014977845473	3.43280290620089e-06	NaN
pt0377	Human	RW: variable f0	0.841078450362109	0.860931947317524	16.4685861517927	0.000142332616868947	NaN
pt0377_2	Human	RW: variable f0	0.65505106291763	0.851636876696736	16.7863578696736	6.19979142150113e-05	NaN
pt0382	Human	RW: variable f0	15.8056090795004	0.994693640108987	9.20508389432048	8.50170852355499e-05	NaN
pt0383	Human	RW: variable f0	15.468917247353	0.999375892987244	11.1281995202219	0.00168836214860198	NaN
pt0409	Human	RW: variable f0	0.885673192187342	0.999799367398854	10.6144101100201	0.0139386351291423	NaN
pt0343_2	Human	RW: variable f0	0.88101390283977	0.948387277085336	19.4927316607059	0.0295715361200083	NaN
pt0409_2	Human	RW: variable f0	0.499190507430805	0.78281073182629	9.00088853262729	2.31873713365869e-05	NaN
pt0297_2	Computer	RW: variable f0	0.364657960930477	0.960733538588324	9.046515442003	1.09226127134431e-05	NaN
pt0298	Computer	RW: variable f0	0.126718984117549	1	6.14565435681393e-33	0.226070577713532	NaN
pt0298_2	Computer	RW: variable f0	0.16587727608326	0.965151680488286	15.0233641112378	2.60945826497759e-05	NaN
pt0377_2	Computer	RW: variable f0	0.798619287582545	0.896510202234824	15.4059143462069	2.29638594007914e-05	NaN
pt0382	Computer	RW: variable f0	18.1383226208637	0.999999928986587	8.8763016134102	7.20590630316446e-09	NaN
pt0383	Computer	RW: variable f0	19.6718906545528	0.999645061345291	11.9462514819731	4.05219467302955e-08	NaN
pt0409	Computer	RW: variable f0	0.151859914902087	0.999999998096743	1.52445060292915e-07	0.30977604541927	NaN
pt0409_2	Computer	RW: variable f0	0.321237431928094	0.999686972786587	19.9986996348596	0.0764297534226001	NaN
pt0264_2	Human	RW: fixed f0	0.00373597918424847	0.707472892514165	NaN	0.326152538672701	NaN
pt0265	Human	RW: fixed f0	0.00128106364704768	0.770649802996508	NaN	0.422299546207062	NaN
pt0265_2	Human	RW: fixed f0	0.000648926162803138	0.602046483425673	NaN	0.169800384932376	NaN
pt0270	Human	RW: fixed f0	0.000619828673392425	0.784840748975132	NaN	0.148933995333989	NaN
pt0270_2	Human	RW: fixed f0	0.000801068561793606	0.815819416937656	NaN	0.0719024398183299	NaN
pt0271	Human	RW: fixed f0	0.150441819570883	0.99998265120396	NaN	0.107492496673668	NaN
pt0271_2	Human	RW: fixed f0	0.384158214139843	0.999970866774209	NaN	1.99345507268338e-13	NaN
pt0272_2	Human	RW: fixed f0	8.26283529275512	0.666662267046004	NaN	4.10213932453742e-13	NaN
pt0360	Human	RW: fixed f0	0.552343124381795	0.99999988416166	NaN	3.31554134595303e-10	NaN
pt0374	Human	RW: fixed f0	0.314733102913019	0.999724708964786	NaN	3.78437489349492e-07	NaN
pt0374_2	Human	RW: fixed f0	0.00207659608319019	0.836847682010249	NaN	0.0462832557207438	NaN
pt0297_2	Human	RW: fixed f0	0.832561264246551	0.996595313382729	NaN	0.00674821736963324	NaN
pt0298	Human	RW: fixed f0	0.552290520376232	0.999999722699692	NaN	1.00251603961936e-09	NaN
pt0298_2	Human	RW: fixed f0	0.428369968812524	0.999970884318761	NaN	2.55448216330305e-08	NaN
pt0377	Human	RW: fixed f0	0.00279255515548702	0.83285053473263	NaN	0.0455863563040788	NaN
pt0377_2	Human	RW: fixed f0	0.00089043232187253	0.810810310441997	NaN	0.268309197174554	NaN
pt0382	Human	RW: fixed f0	19.5424590481158	0.907196906392677	NaN	0.00313846896889187	NaN
pt0383	Human	RW: fixed f0	19.99999212483	1	NaN	5.30691329715049e-19	NaN
pt0409	Human	RW: fixed f0	0.868654032872531	0.999858181030866	NaN	0.00885661634580084	NaN
pt0343_2	Human	RW: fixed f0	0.214243009447385	0.99965431252665	NaN	1.22492437035836e-07	NaN
pt0409_2	Human	RW: fixed f0	0.539043227492542	0.652909458157391	NaN	6.56759165340508e-06	NaN
pt0297_2	Computer	RW: fixed f0	0.398753824694337	0.796618831658361	NaN	5.75446881117404e-09	NaN
pt0298	Computer	RW: fixed f0	0.110144412957583	0.998904428248142	NaN	0.564474141252007	NaN
pt0298_2	Computer	RW: fixed f0	0.00206291841011908	0.796164950486432	NaN	0.178679501038303	NaN
pt0377_2	Computer	RW: fixed f0	0.286094033052942	0.999975744663892	NaN	2.9940802689643e-08	NaN
pt0382	Computer	RW: fixed f0	19.9994043802714	0.906978220338993	NaN	5.39913412999771e-07	NaN
pt0383	Computer	RW: fixed f0	1.08664468666329	0.999999994314435	NaN	3.30172265616432e-09	NaN
pt0409	Computer	RW: fixed f0	0.131776740956767	0.99877665425452	NaN	0.594146579726288	NaN
pt0409_2	Computer	RW: fixed f0	0.233217144656179	0.999624489899326	NaN	0.0231345529313855	NaN
pt0264_2	Human	Bayes: fixed alpha	0.0170810707035621	NaN	17.7086551961556	NaN	NaN
pt0265	Human	Bayes: fixed alpha	0.00413762759989423	NaN	11.2879181477128	NaN	NaN
pt0265_2	Human	Bayes: fixed alpha	0.00180931336585658	NaN	17.7471833293308	NaN	NaN
pt0270	Human	Bayes: fixed alpha	0.000887657289717959	NaN	12.8932311389922	NaN	NaN
pt0270_2	Human	Bayes: fixed alpha	3.28692896034052e-07	NaN	19.9988223233988	NaN	NaN
pt0271	Human	Bayes: fixed alpha	0.21718275046272	NaN	19.9956599875701	NaN	NaN
pt0271_2	Human	Bayes: fixed alpha	0.218289108807471	NaN	19.9933254954004	NaN	NaN
pt0272_2	Human	Bayes: fixed alpha	0.774106357675285	NaN	10.8927459734307	NaN	NaN
pt0360	Human	Bayes: fixed alpha	0.399820972799655	NaN	19.9981636976695	NaN	NaN
pt0374	Human	Bayes: fixed alpha	0.269853537609412	NaN	19.9997303672479	NaN	NaN
pt0374_2	Human	Bayes: fixed alpha	0.0548859023670798	NaN	19.9885518315361	NaN	NaN
pt0297_2	Human	Bayes: fixed alpha	0.604818350245687	NaN	16.9713902661081	NaN	NaN
pt0298	Human	Bayes: fixed alpha	0.358611482497341	NaN	19.9988147780439	NaN	NaN
pt0298_2	Human	Bayes: fixed alpha	0.171782875647956	NaN	19.9877558854305	NaN	NaN
pt0377	Human	Bayes: fixed alpha	0.0878241556551553	NaN	19.9978310519292	NaN	NaN
pt0377_2	Human	Bayes: fixed alpha	0.0625562925264132	NaN	19.9826164317707	NaN	NaN
pt0382	Human	Bayes: fixed alpha	0.718290849535163	NaN	13.0701229199051	NaN	NaN
pt0383	Human	Bayes: fixed alpha	0.459087916255223	NaN	19.9993453268238	NaN	NaN
pt0409	Human	Bayes: fixed alpha	0.484466473704382	NaN	16.5002312983425	NaN	NaN
pt0343_2	Human	Bayes: fixed alpha	0.165853398067587	NaN	19.9999955020383	NaN	NaN
pt0409_2	Human	Bayes: fixed alpha	0.337017858150083	NaN	10.8329896853578	NaN	NaN
pt0297_2	Computer	Bayes: fixed alpha	0.201250782125224	NaN	8.73496455546393	NaN	NaN
pt0298	Computer	Bayes: fixed alpha	0.108589323258687	NaN	4.99087843948519	NaN	NaN
pt0298_2	Computer	Bayes: fixed alpha	0.0553610361301739	NaN	19.9936151745908	NaN	NaN
pt0377_2	Computer	Bayes: fixed alpha	0.149872337157643	NaN	19.999750481235	NaN	NaN
pt0382	Computer	Bayes: fixed alpha	0.874962819487298	NaN	13.0366408485528	NaN	NaN
pt0383	Computer	Bayes: fixed alpha	0.395734932479938	NaN	19.9992708795039	NaN	NaN
pt0409	Computer	Bayes: fixed alpha	0.128656745133957	NaN	5.00918844278368	NaN	NaN
pt0409_2	Computer	Bayes: fixed alpha	0.286558512122733	NaN	19.998116994151	NaN	NaN
pt0264_2	Human	Bayes: variable f0	0.0104033050258025	0.801099736496511	17.025998442604	NaN	NaN
pt0265	Human	Bayes: variable f0	0.00271730839589348	0.720366531574941	14.2127821295573	NaN	NaN
pt0265_2	Human	Bayes: variable f0	0.00102400726961552	0.757193904788306	14.3677714953145	NaN	NaN
pt0270	Human	Bayes: variable f0	0.000706449027329961	0.577500657938741	17.0005534911278	NaN	NaN
pt0270_2	Human	Bayes: variable f0	0.000817388243185419	0.627201267410779	15.7589227968172	NaN	NaN
pt0271	Human	Bayes: variable f0	0.214230626390875	0.9994067143485	19.9999346540105	NaN	NaN
pt0271_2	Human	Bayes: variable f0	0.228794674532108	0.999999841894006	19.9998794888292	NaN	NaN
pt0272_2	Human	Bayes: variable f0	0.785775996625593	0.999987306578468	10.4967931663897	NaN	NaN
pt0360	Human	Bayes: variable f0	0.425349660984679	0.999996468870432	19.9999985879127	NaN	NaN
pt0374	Human	Bayes: variable f0	0.291699076073868	0.999999999125671	19.9999963644896	NaN	NaN
pt0374_2	Human	Bayes: variable f0	0.0672455787124364	0.999515156070063	19.9746424171122	NaN	NaN
pt0297_2	Human	Bayes: variable f0	0.605699859013862	0.999990400683813	16.2672575498736	NaN	NaN
pt0298	Human	Bayes: variable f0	0.373458732130329	0.999999382693079	19.9999989596387	NaN	NaN
pt0298_2	Human	Bayes: variable f0	0.17847887064075	0.999996120240453	19.9999173632981	NaN	NaN
pt0377	Human	Bayes: variable f0	0.0991956253690258	0.99990100855364	19.9941815882977	NaN	NaN
pt0377_2	Human	Bayes: variable f0	0.0719112879424574	0.99996535232232	19.9982006595101	NaN	NaN
pt0382	Human	Bayes: variable f0	0.728101662906781	0.999980623539741	12.5544453681837	NaN	NaN
pt0383	Human	Bayes: variable f0	0.47637094141219	0.999999346885154	19.9989315549429	NaN	NaN
pt0409	Human	Bayes: variable f0	0.485005956184391	0.999999999988094	15.8285045964523	NaN	NaN
pt0343_2	Human	Bayes: variable f0	0.186341041793245	0.999998969719988	19.9998809763737	NaN	NaN
pt0409_2	Human	Bayes: variable f0	0.336998379022752	0.999880480779132	10.5751535050843	NaN	NaN
pt0297_2	Computer	Bayes: variable f0	0.202606314600617	0.999939129715463	8.42546380902724	NaN	NaN
pt0298	Computer	Bayes: variable f0	0.108307556687842	0.999167135342003	4.90679360649049	NaN	NaN
pt0298_2	Computer	Bayes: variable f0	0.0608554215541417	0.999869220896866	19.9974677769804	NaN	NaN
pt0377_2	Computer	Bayes: variable f0	0.166081806750796	0.99999781817165	19.9998476510343	NaN	NaN
pt0382	Computer	Bayes: variable f0	0.899135580639431	0.999996338833306	12.519653022281	NaN	NaN
pt0383	Computer	Bayes: variable f0	0.408261984007215	0.999913355885568	19.9999986032356	NaN	NaN
pt0409	Computer	Bayes: variable f0	0.12989112785681	0.999324034532148	5.00233034301077	NaN	NaN
pt0409_2	Computer	Bayes: variable f0	0.287564140301967	0.999990055061393	19.9987398915086	NaN	NaN
pt0264_2	Human	Bayes: fixed f0	0.00469754608568526	0.712673313715131	NaN	NaN	NaN
pt0265	Human	Bayes: fixed f0	0.00329287170403957	0.715591547600998	NaN	NaN	NaN
pt0265_2	Human	Bayes: fixed f0	0.000714303326171227	0.796834376693851	NaN	NaN	NaN
pt0270	Human	Bayes: fixed f0	0.000522683606324793	0.604182224072697	NaN	NaN	NaN
pt0270_2	Human	Bayes: fixed f0	0.000596373653474388	0.804149025259289	NaN	NaN	NaN
pt0271	Human	Bayes: fixed f0	0.123644964590263	0.998464296352409	NaN	NaN	NaN
pt0271_2	Human	Bayes: fixed f0	0.0580106978994965	0.999684349554359	NaN	NaN	NaN
pt0272_2	Human	Bayes: fixed f0	0.770187076683445	0.99999629709578	NaN	NaN	NaN
pt0360	Human	Bayes: fixed f0	0.104283801103832	0.999997774846718	NaN	NaN	NaN
pt0374	Human	Bayes: fixed f0	0.0428829336025502	0.998311518991005	NaN	NaN	NaN
pt0374_2	Human	Bayes: fixed f0	0.000841128652980898	0.813583462744945	NaN	NaN	NaN
pt0297_2	Human	Bayes: fixed f0	0.410686802020342	0.999959905231059	NaN	NaN	NaN
pt0298	Human	Bayes: fixed f0	0.145629863860916	0.99973293282053	NaN	NaN	NaN
pt0298_2	Human	Bayes: fixed f0	0.0734977335713352	0.99995364878253	NaN	NaN	NaN
pt0377	Human	Bayes: fixed f0	0.00135404485198551	0.790703406581507	NaN	NaN	NaN
pt0377_2	Human	Bayes: fixed f0	0.00113680110127073	0.774855743392235	NaN	NaN	NaN
pt0382	Human	Bayes: fixed f0	0.625907499118846	0.999988712883738	NaN	NaN	NaN
pt0383	Human	Bayes: fixed f0	0.225464955786514	0.999784445555661	NaN	NaN	NaN
pt0409	Human	Bayes: fixed f0	0.388119017071115	0.999952761806917	NaN	NaN	NaN
pt0343_2	Human	Bayes: fixed f0	0.0018620336286836	0.794638918530449	NaN	NaN	NaN
pt0409_2	Human	Bayes: fixed f0	0.335613780126979	0.999875985306943	NaN	NaN	NaN
pt0297_2	Computer	Bayes: fixed f0	0.203508082954184	0.999209583381101	NaN	NaN	NaN
pt0298	Computer	Bayes: fixed f0	0.103053356054314	0.656445956722853	NaN	NaN	NaN
pt0298_2	Computer	Bayes: fixed f0	0.00362904948729682	0.728639882735278	NaN	NaN	NaN
pt0377_2	Computer	Bayes: fixed f0	0.00212560174123526	0.820978393944601	NaN	NaN	NaN
pt0382	Computer	Bayes: fixed f0	0.737250673313005	0.999992363138455	NaN	NaN	NaN
pt0383	Computer	Bayes: fixed f0	0.188977667042992	0.99973763855098	NaN	NaN	NaN
pt0409	Computer	Bayes: fixed f0	0.130693630154265	0.909496770541433	NaN	NaN	NaN
pt0409_2	Computer	Bayes: fixed f0	0.151558779289912	0.999391338269793	NaN	NaN	NaN
pt0264_2	Human	FS: fixed alpha	0.100815626970754	NaN	18.1363644305999	NaN	NaN
pt0265	Human	FS: fixed alpha	0.32218881712426	NaN	17.1350236144841	NaN	NaN
pt0265_2	Human	FS: fixed alpha	0.316089643265102	NaN	19.9975735397284	NaN	NaN
pt0270	Human	FS: fixed alpha	19.9364210349324	NaN	19.9688412789587	NaN	NaN
pt0270_2	Human	FS: fixed alpha	19.9364199009358	NaN	19.9688412192091	NaN	NaN
pt0271	Human	FS: fixed alpha	0.0795997804658158	NaN	4.00000000000165	NaN	NaN
pt0271_2	Human	FS: fixed alpha	0.829608346836337	NaN	16.3432952556535	NaN	NaN
pt0272_2	Human	FS: fixed alpha	13.9445425451524	NaN	9.7487784510543	NaN	NaN
pt0360	Human	FS: fixed alpha	14.6209857410945	NaN	15.8700673702823	NaN	NaN
pt0374	Human	FS: fixed alpha	0.591445118124224	NaN	16.6952404499958	NaN	NaN
pt0374_2	Human	FS: fixed alpha	11.6810848998133	NaN	19.4124830085727	NaN	NaN
pt0297_2	Human	FS: fixed alpha	0.95909477423829	NaN	11.6615967833719	NaN	NaN
pt0298	Human	FS: fixed alpha	0.816656592910415	NaN	14.4368295738347	NaN	NaN
pt0298_2	Human	FS: fixed alpha	0.789257881477901	NaN	15.708057913574	NaN	NaN
pt0377	Human	FS: fixed alpha	0.925810078595068	NaN	18.5337966598778	NaN	NaN
pt0377_2	Human	FS: fixed alpha	0.715399853781347	NaN	18.8112525195469	NaN	NaN
pt0382	Human	FS: fixed alpha	16.0096877857097	NaN	11.0968441109773	NaN	NaN
pt0383	Human	FS: fixed alpha	15.4087124410946	NaN	13.2872572651902	NaN	NaN
pt0409	Human	FS: fixed alpha	0.959094787175245	NaN	11.6615967489979	NaN	NaN
pt0343_2	Human	FS: fixed alpha	0.508249525402238	NaN	18.5718532652922	NaN	NaN
pt0409_2	Human	FS: fixed alpha	0.524431343805835	NaN	9.62252588719107	NaN	NaN
pt0297_2	Computer	FS: fixed alpha	0.422033236383869	NaN	10.8063518872705	NaN	NaN
pt0298	Computer	FS: fixed alpha	0.28155098826434	NaN	11.3311184017459	NaN	NaN
pt0298_2	Computer	FS: fixed alpha	0.192761938700648	NaN	17.986847058494	NaN	NaN
pt0377_2	Computer	FS: fixed alpha	0.894827054369036	NaN	17.7536063950993	NaN	NaN
pt0382	Computer	FS: fixed alpha	16.0094320916263	NaN	11.0968438257619	NaN	NaN
pt0383	Computer	FS: fixed alpha	14.0945922035195	NaN	14.5111472095557	NaN	NaN
pt0409	Computer	FS: fixed alpha	0.260432735556468	NaN	10.37751615945	NaN	NaN
pt0409_2	Computer	FS: fixed alpha	0.254499375007947	NaN	12.1864744840082	NaN	NaN
pt0264_2	Human	FS: variable f0	0.0992260462940828	0.719041566887848	17.8315394839998	NaN	NaN
pt0265	Human	FS: variable f0	0.332595502032135	0.64411754237792	17.9409474326855	NaN	NaN
pt0265_2	Human	FS: variable f0	0.187995127540021	0.989802855060505	19.8594424590456	NaN	NaN
pt0270	Human	FS: variable f0	13.7959951571561	0.861006629728475	18.2557393707802	NaN	NaN
pt0270_2	Human	FS: variable f0	13.7959951922363	0.861006629761908	18.2557393740773	NaN	NaN
pt0271	Human	FS: variable f0	0.0822611605698516	0.999999647859003	3.79975219991833	NaN	NaN
pt0271_2	Human	FS: variable f0	0.785529567469637	0.790898330441538	15.1847024563738	NaN	NaN
pt0272_2	Human	FS: variable f0	13.8951087544849	0.750912173958298	9.32685469659133	NaN	NaN
pt0360	Human	FS: variable f0	16.2967615558919	0.793975347444494	14.8250861741539	NaN	NaN
pt0374	Human	FS: variable f0	0.575119099688405	0.744108664918921	16.0553100857217	NaN	NaN
pt0374_2	Human	FS: variable f0	12.2563640486049	0.817833205629557	17.7127946039483	NaN	NaN
pt0297_2	Human	FS: variable f0	1.12759844157611	0.442378998636545	15.6010060005088	NaN	NaN
pt0298	Human	FS: variable f0	0.903173266427206	0.533375111111116	17.0292567116499	NaN	NaN
pt0298_2	Human	FS: variable f0	0.782358249349164	0.710652311898036	15.5146425037988	NaN	NaN
pt0377	Human	FS: variable f0	0.885373780106279	0.773479558857421	17.4366440259852	NaN	NaN
pt0377_2	Human	FS: variable f0	0.682546488369743	0.778370195826016	17.6356134502877	NaN	NaN
pt0382	Human	FS: variable f0	17.1509025198867	0.804142899008896	10.1861433846351	NaN	NaN
pt0383	Human	FS: variable f0	14.5917775271011	0.699425831658621	13.5241130010449	NaN	NaN
pt0409	Human	FS: variable f0	1.12759844101246	0.442378998664872	15.6010059566549	NaN	NaN
pt0343_2	Human	FS: variable f0	0.486376021428091	0.773165978996645	17.4753633887511	NaN	NaN
pt0409_2	Human	FS: variable f0	0.640166923062617	0.389285939168878	14.0907909733545	NaN	NaN
pt0297_2	Computer	FS: variable f0	0.506171434680375	0.413819287804496	15.1498929835944	NaN	NaN
pt0298	Computer	FS: variable f0	0.344183663414024	0.386575719040892	16.6750457844283	NaN	NaN
pt0298_2	Computer	FS: variable f0	0.177387872174116	0.84220379244791	16.1410260333937	NaN	NaN
pt0377_2	Computer	FS: variable f0	0.896857039234333	0.692204466205001	17.8071845883321	NaN	NaN
pt0382	Computer	FS: variable f0	17.1523801198442	0.80416300715465	10.1859929868446	NaN	NaN
pt0383	Computer	FS: variable f0	14.591011677319	0.719106441559438	14.2389801929071	NaN	NaN
pt0409	Computer	FS: variable f0	0.27203277752638	0.623616895639306	11.0876937312759	NaN	NaN
pt0409_2	Computer	FS: variable f0	0.313696069223624	0.375735191570275	18.3084490253671	NaN	NaN
pt0264_2	Human	FS: fixed f0	0.0826633565788519	0.999959937763189	NaN	NaN	NaN
pt0265	Human	FS: fixed f0	0.21584424346496	0.999739119942373	NaN	NaN	NaN
pt0265_2	Human	FS: fixed f0	0.0979666156658411	0.999908337858462	NaN	NaN	NaN
pt0270	Human	FS: fixed f0	0.111420819469726	0.99972758297953	NaN	NaN	NaN
pt0270_2	Human	FS: fixed f0	0.11141994034104	0.999727535935519	NaN	NaN	NaN
pt0271	Human	FS: fixed f0	0.072471357004674	0.00288755818408561	NaN	NaN	NaN
pt0271_2	Human	FS: fixed f0	0.38376427650175	0.999947958671984	NaN	NaN	NaN
pt0272_2	Human	FS: fixed f0	13.8976466315415	0.666666646938529	NaN	NaN	NaN
pt0360	Human	FS: fixed f0	0.551633380299802	0.999913532885703	NaN	NaN	NaN
pt0374	Human	FS: fixed f0	0.315007361905539	0.999776885866935	NaN	NaN	NaN
pt0374_2	Human	FS: fixed f0	0.215569833220105	0.999978092265067	NaN	NaN	NaN
pt0297_2	Human	FS: fixed f0	0.848264988226552	0.917494027057456	NaN	NaN	NaN
pt0298	Human	FS: fixed f0	0.552753267716616	0.999970117438256	NaN	NaN	NaN
pt0298_2	Human	FS: fixed f0	0.427652362378723	0.999981334887886	NaN	NaN	NaN
pt0377	Human	FS: fixed f0	0.237395174280397	0.999909358110898	NaN	NaN	NaN
pt0377_2	Human	FS: fixed f0	0.2150810321301	0.999786530718249	NaN	NaN	NaN
pt0382	Human	FS: fixed f0	16.193585394866	0.801757186492995	NaN	NaN	NaN
pt0383	Human	FS: fixed f0	4.71173013921443	0.999994591057399	NaN	NaN	NaN
pt0409	Human	FS: fixed f0	0.848264950792823	0.917494095290783	NaN	NaN	NaN
pt0343_2	Human	FS: fixed f0	0.215148670178554	0.9996737451826	NaN	NaN	NaN
pt0409_2	Human	FS: fixed f0	0.538232558425779	0.652533878922497	NaN	NaN	NaN
pt0297_2	Computer	FS: fixed f0	0.398301506748445	0.796734419190665	NaN	NaN	NaN
pt0298	Computer	FS: fixed f0	0.255244944992219	0.868838579379223	NaN	NaN	NaN
pt0298_2	Computer	FS: fixed f0	0.14204112517604	0.99963597172153	NaN	NaN	NaN
pt0377_2	Computer	FS: fixed f0	0.285375891233148	0.999931995137542	NaN	NaN	NaN
pt0382	Computer	FS: fixed f0	16.1948854396075	0.8017492989202	NaN	NaN	NaN
pt0383	Computer	FS: fixed f0	1.08642974840032	0.999989819193014	NaN	NaN	NaN
pt0409	Computer	FS: fixed f0	0.25344424467401	0.74202289845199	NaN	NaN	NaN
pt0409_2	Computer	FS: fixed f0	0.216016289973903	0.993972162436913	NaN	NaN	NaN
pt0264_2	Human	Q-learning	0.0576722104402823	0.745466639271343	14.8259724629789	0.232946349152599	0.00352298637138374
pt0265	Human	Q-learning	0.0475793255830446	0.999173227336979	19.9998285814401	0.00183956466225601	1
pt0265_2	Human	Q-learning	0.046713007186595	0.761073871334195	15.264841953751	0.237071234821121	0.0033095736739001
pt0270	Human	Q-learning	0.0861249101257615	0.268941421369995	5.3788284273999	0.268941421369995	3.78909616848895e-05
pt0270_2	Human	Q-learning	0.0439684226034844	0.268941421369995	5.3788284273999	0.268941421369995	0.00315770794779847
pt0271	Human	Q-learning	0.353328813750989	0.00266849232695718	14.6211715726001	0.424813223628854	0.144044974524318
pt0271_2	Human	Q-learning	0.0633637496114736	0.268941421369995	5.3788284273999	0.268941421369995	0.00415891265095808
pt0272_2	Human	Q-learning	0.545594920778455	0.250818445105625	5.6078290279962	0.255045768870574	0.000350801628448649
pt0360	Human	Q-learning	0.100537817964399	0.268941421369995	5.3788284273999	0.268941421369995	0.00632752142556709
pt0374	Human	Q-learning	1.77817196423155	0.268941421369995	5.3788284273999	0.268941421369995	0.00364216563598546
pt0374_2	Human	Q-learning	0.0345053246974579	0.268941421369995	5.3788284273999	0.268941421369995	0.00354222144518624
pt0297_2	Human	Q-learning	0.0879891751143841	0.731424729134392	5.37239601693572	0.731806747397565	0.00513968935558513
pt0298	Human	Q-learning	0.0359859925863171	0.734039693785491	10	0.734624298383243	0.00447128264946129
pt0298_2	Human	Q-learning	0.06717745472245	0.999966542238436	10.0682874740967	9.05055387137181e-20	0.569927862956304
pt0377	Human	Q-learning	0.150039177128953	0.268941421369995	5.3788284273999	0.268941421369995	0.000373019999518319
pt0377_2	Human	Q-learning	0.00847426195435591	0.268941421369995	5.3788284273999	0.268941421369995	0.508183808176363
pt0382	Human	Q-learning	0.0739036850464826	0.727411952751147	4.35548703308605	0.262047956701583	0.00536794361503294
pt0383	Human	Q-learning	0.035323026830013	0.268941421369995	5.3788284273999	0.268941421369995	0.00399684385396428
pt0409	Human	Q-learning	0.0763494170920894	0.732555769453231	5.3439062336157	0.733081887250976	0.00540846195473246
pt0343_2	Human	Q-learning	0.0325913708111609	0.260227182178379	5.37792746693932	0.251174750422905	0.995637092166786
pt0409_2	Human	Q-learning	0.0701513938846513	0.267645477149489	5.27105983599629	0.267021536607469	0.00429978124232578
pt0297_2	Computer	Q-learning	0.0780458527467779	0.742430261102319	14.6790135351355	0.241287166462893	0.00377335192214377
pt0298	Computer	Q-learning	0.0517585066672404	0.999999929212737	19.9999328760892	0.0665375956892654	1
pt0298_2	Computer	Q-learning	2.10445334010227e-06	0.333884144354518	13.4608498953806	0.456846890805509	0.000991706343002371
pt0377_2	Computer	Q-learning	0.0508336080596583	0.755317600272794	15.2740195900034	0.231963121339445	0.00358712561009412
pt0382	Computer	Q-learning	0.0633654679227456	0.266856399354067	5.36860194086556	0.268217347330932	0.00412443796917341
pt0383	Computer	Q-learning	0.00973725622862779	0.268941421369995	5.3788284273999	0.268941421369995	0.309370406303051
pt0409	Computer	Q-learning	0.0862287747315913	0.742193532999724	14.6280649733757	0.737197748282354	0.00433373798577473
pt0409_2	Computer	Q-learning	0.110934507157527	0.738082286124946	5.37891235445177	0.736610475431886	0.00762580263170485
