## Supplementary material for "Single neurons in the human substantia nigra encode social learning signals": S2 Dataset

Participant	Condition	RW: variable	RW: fixed 10	FS: fixed alpha	FS: variable	FS: fixed 10	Bayes: fixed alpha	Bayes: variable	Bayes: fixed 10	RW: fixed alpha	Q-learning
pt0264_2	Human	23.93	23.16	21.25	22.03	21.87	22.34	23.14	22.38	23.16	24.72
pt0265	Human	18.02	23.16	16.46	17.24	19.56	22.37	23.16	22.38	23.13	23.2
pt0265_2	Human	15.41	23.16	14.23	14.63	21.69	22.38	23.16	22.38	14.63	24.72
pt0270	Human	6.4	23.17	1.57	2.35	21.49	22.38	23.16	22.38	5.2	24.7
pt0270_2	Human	3.14	23.16	1.57	2.35	21.49	22.36	23.16	22.38	2.35	24.72
pt0271	Human	17.92	21.21	21.69	22.43	21.78	19.07	19.82	21.02	17.31	22.66
pt0271_2	Human	10.96	16.85	9.72	10.51	16.07	18.63	18.98	22.04	10.18	24.71
pt0272_2	Human	5.9	5.12	4.34	5.12	4.34	9.57	10.13	9.37	5.12	24.71
pt0360	Human	3.13	14.1	1.56	2.34	13.32	15.64	15.66	21.47	2.35	24.71
pt0374	Human	5.71	18.24	12.09	12.87	17.46	17.92	18.09	22.18	5.34	24.67
pt0374_2	Human	5.03	23.15	3.47	4.25	19.56	22.02	22.64	22.38	4.25	24.72
pt0297_2	Human	12	11.24	10.52	11.3	10.52	12.8	13.42	14.81	11.23	24.71
pt0298	Human	11.51	14.1	11	11.78	13.32	15.62	15.91	20.55	10.73	24.72
pt0298_2	Human	12.08	16.04	10.51	11.29	15.26	20.22	20.77	21.86	11.29	23.92
pt0377	Human	9.18	23.15	7.61	8.4	19.1	21.69	22.25	22.38	8.4	24.71
pt0377_2	Human	10.56	23.16	8.99	9.77	19.56	22	22.63	22.38	9.77	24.7
pt0382	Human	3.13	2.35	1.56	2.34	1.56	10.8	11.34	11.2	2.35	24.71
pt0383	Human	3.13	6.5	1.56	2.35	5.72	14.22	14.55	18.66	2.35	24.71
pt0409	Human	11.59	10.92	10.52	11.3	10.52	13.67	14.27	14.94	10.82	24.71
pt0343_2	Human	10.32	20.34	11.69	12.47	19.56	20.57	20.92	22.38	9.54	24.27
pt0409_2	Human	15.87	15.08	14.3	15.08	14.3	15.92	16.65	15.87	15.09	24.71
pt0297_2	Computer	17.96	17.18	16.4	17.18	16.4	19.12	19.84	19.09	17.18	24.71
pt0298	Computer	22.37	22	19.02	19.8	19.02	21.17	21.94	21.38	21.64	22.66
pt0298_2	Computer	20.66	23.15	19.09	19.88	20.98	22.05	22.77	22.38	19.88	24.7
pt0377_2	Computer	9.86	18.84	8.3	9.08	18.06	20.84	21.27	22.37	9.08	24.71
pt0382	Computer	3.13	2.35	1.56	2.34	1.56	9.71	10.2	10.36	2.34	24.71
pt0383	Computer	5.38	9.63	3.81	4.59	8.84	14.31	14.59	19.55	4.59	24.71
pt0409	Computer	21.87	21.55	19.23	20.01	19.23	20.74	21.51	20.79	21.15	24.71
pt0409_2	Computer	17.17	19.7	19.56	20.34	19.56	17.11	17.71	20.39	16.43	24.71
